# Ectopic histone clipping in the mouse model of progressive myoclonus epilepsy

**DOI:** 10.1101/2020.08.21.261180

**Authors:** Eduard Daura, Saara Tegelberg, Masahito Yoshihara, Christopher Jackson, Francesca Simonetti, Katri Aksentjeff, Sini Ezer, Paula Hakala, Shintaro Katayama, Juha Kere, Anna-Elina Lehesjoki, Tarja Joensuu

## Abstract

We establish cystatin B (CSTB) as a regulator of histone H3 tail clipping in murine neural progenitor cells (NPCs) and provide evidence suggesting that epigenetic dysregulation contributes to the early pathogenesis in brain disorders associated with deficient CSTB function. We show that NPCs undergo regulated cleavage of the N-terminal tail of histone H3 at threonine 22 (H3T22) transiently upon induction of differentiation. CSTB-deficient NPCs present premature activation of H3T22 clipping during self-renewal mediated by increased activity of cathepsins L and B. During differentiation, the proportion of immature committed neurons undergoing H3T22 clipping is significantly higher in CSTB-deficient than in wild-type NPCs, with no observable decline within 12 days post-differentiation. CSTB-deficient NPCs exhibit significant transcriptional changes highlighting altered expression of nuclear-encoded mitochondrial genes. These changes are associated with significantly impaired respiratory capacity of differentiating NPCs devoid of CSTB. Our data expand the mechanistic understanding of diseases associated with CSTB deficiency.
