## Supplementary Table 5-2 for "Ectopic histone clipping in the mouse model of progressive myoclonus epilepsy"

### Sheet: uD GO biological process
GO biological process enrichment analysis of differentially expressed genes in undifferentiated Cstb-/- NPCs
Analysis Type:	PANTHER Overrepresentation Test (Released 20190711)									Mitochondria and metabolism-related
Annotation Version and Release Date:	GO Ontology database Released 2019-12-09									Intracellular transport-related
Analyzed List:	upload_1 (Mus musculus)									RNA metabolism-related
Reference List:	Mus musculus (all genes in database)									Neurons and nervous system-related
Test Type:	FISHER									Other
Correction:	FDR
GO biological process complete	GO ID	Mus musculus - REFLIST (22265)	Genes/111	Expected gene number	Over/Under	Fold enrichment	Raw P-value	FDR	General description	Genes
cytoplasmic translational initiation	GO:0002183	18	4	0.09	+	44.57	3.92e-06	0.00619		Eif4a1,Denr,Eif3a,Eif2s3y
translational initiation	GO:0006413	54	5	0.27	+	18.57	1.11e-05	0.0135		Eif4a1,Eif4b,Denr,Eif3a,Eif2s3y
vacuolar transport	GO:0007034	132	6	0.66	+	9.12	6.57e-05	0.0495		Ndfip1, Vti1b, Nedd4, Ncoa4, Vps4b, Snapin
protein targeting	GO:0006605	217	9	1.08	+	8.32	1.93e-06	0.00381		Gipc1, Samm50, Tomm20, Mff, Tomm40, Pex14, Vti1b, Nedd4, Ncoa4
establishment of protein localization to organelle	GO:0072594	302	10	1.51	+	6.64	3.58e-06	0.00628		Fam53a, Samm50, Tomm20, Mff, Tomm40, Ipo7, Pex14, Vti1b, Nedd4, Ncoa4
intracellular protein transport	GO:0006886	764	15	3.81	+	3.94	7.12e-06	0.00938		Rab1b, Gipc1, Rab14, Fam53a, Samm50, Tomm20, Mff, Tomm40, Ipo7, Pex14, Vti1b, Nedd4, Eif5a, Ncoa4, Snapin
intracellular transport	GO:0046907	1171	18	5.84	+	3.08	2.18e-05	0.0202		Rab1b, Gipc1, Rab14, Snx4, Fam53a, Samm50, Tomm20, Mff, Tomm40, Ipo7, Pex14, Vti1b, Nedd4, Eif5a, Ncoa4, Nrbp1, Vps4b, Snapin
gene expression	GO:0010467	1608	23	8.02	+	2.87	4.24e-06	0.0061		Mrps15, Eif2s3y, Ddx41, Mrps10, Eif4a1, Rrp1, Denr, U2af1, Txnl4a, Snrpa1, Puf60, Adrm1, Eif4b, Csdc2, Sf3b4, Rrp7a, Dohh, Eif5a, Eif3a, Glrx3, Snapin, Exosc3, Hnrnpr
cellular nitrogen compound metabolic process	GO:0034641	2782	31	13.87	+	2.24	1.68e-05	0.0189		Mrps15, Eif2s3y, Ddx41, Qdpr, Mrps10, Eif4a1, Rrp1, Denr, Idh2, U2af1, Txnl4a, Snrpa1, Puf60, Adrm1, Rfc5, Eif4b, Csdc2, Sf3b4, Mta2, Rrp7a, Hmbs, Eif5a, Eif3a, Ogdh, Ddb1, Exosc3, Ak2, Pfkm, Galk1, Hnrnpr
cellular protein metabolic process	GO:0044267	2843	31	14.17	+	2.19	2.13e-05	0.0211		Mrps15, Eif2s3y, Sin3b, Mrps10, Ppp5c, Eif4a1, Rnf5, Denr, Sharpin, Csnk1a1, Fkbp4, Cops7b, Htra2, Lypla2, Adrm1, Eif4b, Ndfip1, Mta2, Pin1, Dohh, Nedd4, Hmbs, Eif5a, Ubc, Eif3a, Ogdh, Ddb1, Vps4b, Anapc5, Dlst, Sae1
cellular metabolic process	GO:0044237	6324	63	31.53	+	2	5.34e-10	8.44e-06		Mrps15, Pgls, Eif2s3y, Sin3b, Rab1b, Ddx41, Qdpr, Mrps10, Ndufs3, Gsto1, Ppp5c, Eif4a1, Rnf5, Rrp1, Socs2, Denr, Sharpin, Etfa, Csnk1a1, Fkbp4, Idh2, Tamm41, U2af1, Txnl4a, Snrpa1, Cops7b, Uqcrfs1, Htra2, Lypla2, Puf60, Adrm1, Rfc5, Sephs2, Eif4b, Csdc2, Sf3b4, Ndfip1, Mta2, Rrp7a, Pin1, Dohh, Nedd4, Hmbs, Eif5a, Ubc, Eif3a, Ogdh, Ddb1, Glrx3, Vps4b, Anapc5, Cox6a1, Snapin, Exosc3, Ak2, Dlst, Pfk…
protein metabolic process	GO:0019538	3419	34	17.05	+	1.99	5.34e-05	0.0422		Mrps15, Eif2s3y, Sin3b, Mrps10, Ppp5c, Eif4a1, Rnf5, Denr, Sharpin, Csnk1a1, Fkbp4, Cops7b, Htra2, Lypla2, Adrm1, Eif4b, Ndfip1, Mta2, Pin1, Dohh, Nedd4, Hmbs, Eif5a, Parl, Ubc, Eif3a, Ogdh, Ddb1, Glrx3, Vps4b, Anapc5, Snapin, Dlst, Sae1
nitrogen compound metabolic process	GO:0006807	5714	55	28.49	+	1.93	8.31e-08	0.000438		Mrps15, Eif2s3y, Sin3b, Ddx41, Qdpr, Mrps10, Ppp5c, Eif4a1, Rnf5, Rrp1, Denr, Sharpin, Csnk1a1, Fkbp4, Idh2, U2af1, Txnl4a, Snrpa1, Cops7b, Htra2, Lypla2, Puf60, Adrm1, Rfc5, Sephs2, Eif4b, Csdc2, Sf3b4, Ndfip1, Mta2, Rrp7a, Pin1, Dohh, Nedd4, Hmbs, Eif5a, Parl, Ubc, Eif3a, Ogdh, Ddb1, Glrx3, Vps4b, Anapc5, Snapin, Exosc3, Ak2, Dlst, Pfkm, Galk1, Hnrnpr, Akr7a5 , Sae1
macromolecule metabolic process	GO:0043170	5051	48	25.18	+	1.91	1.92e-06	0.00434		Mrps15, Eif2s3y, Sin3b, Ddx41, Mrps10, Ppp5c, Eif4a1, Rnf5, Rrp1, Denr, Sharpin, Csnk1a1, Fkbp4, U2af1, Txnl4a, Snrpa1, Cops7b, Htra2, Lypla2, Puf60, Adrm1, Rfc5, Eif4b, Csdc2, Sf3b4, Ndfip1, Mta2, Rrp7a, Pin1, Dohh, Nedd4, Hmbs, Eif5a, Parl, Ubc, Eif3a, Ogdh, Ddb1, Glrx3, Vps4b, Anapc5, Snapin, Exosc3, Dlst, Pfkm, Hnrnpr, Sae1
organonitrogen compound metabolic process	GO:1901564	4269	40	21.28	+	1.88	3.06e-05	0.0269		Mrps15, Eif2s3y, Sin3b, Qdpr, Mrps10, Ppp5c, Eif4a1, Rnf5, Denr, Sharpin, Csnk1a1, Fkbp4, Idh2, Cops7b, Htra2, Lypla2, Adrm1, Sephs2, Eif4b, Ndfip1, Mta2, Pin1, Dohh, Nedd4, Hmbs, Eif5a, Parl, Ubc, Eif3a, Ogdh, Ddb1, Glrx3, Vps4b, Anapc5, Snapin, Ak2, Dlst, Pfkm, Galk1, Sae1
primary metabolic process	GO:0044238	6261	58	31.21	+	1.86	1.11e-07	0.000437		Mrps15, Pgls, Eif2s3y, Sin3b, Ddx41, Qdpr, Mrps10, Gsto1, Ppp5c, Eif4a1, Rnf5, Rrp1, Socs2, Denr, Sharpin, Etfa, Csnk1a1, Fkbp4, Idh2, Tamm41, U2af1, Txnl4a, Snrpa1, Cops7b, Htra2, Lypla2, Puf60, Adrm1, Rfc5, Sephs2, Eif4b, Csdc2, Sf3b4, Ndfip1, Mta2, Rrp7a, Pin1, Dohh, Nedd4, Hmbs, Eif5a, Parl, Ubc, Eif3a, Ogdh, Ddb1, Glrx3, Vps4b, Anapc5, Snapin, Exosc3, Ak2, Dlst, Pfkm, Galk1, Hnrnpr, Sae1
metabolic process	GO:0008152	7209	64	35.94	+	1.78	6.2e-08	0.00049		Mrps15, Pgls, Eif2s3y, Sin3b, Rab1b, Ddx41, Qdpr, Mrps10, Ndufs3, Gsto1, Ppp5c, Eif4a1, Rnf5, Rrp1, Socs2, Denr, Sharpin, Etfa, Csnk1a1, Fkbp4, Idh2, Tamm41, U2af1, Txnl4a, Snrpa1, Cops7b, Uqcrfs1, Htra2, Lypla2, Puf60, Adrm1, Rfc5, Sephs2, Eif4b, Csdc2, Sf3b4, Ndfip1, Mta2, Rrp7a, Pin1, Dohh, Nedd4, Hmbs, Eif5a, Parl, Ubc, Eif3a, Ogdh, Ddb1, Glrx3, Vps4b, Anapc5, Cox6a1, Snapin, Exosc3, Ak2, Dls…
organic substance metabolic process	GO:0071704	6693	59	33.37	+	1.77	6.4e-07	0.00202		Mrps15, Pgls, Eif2s3y, Sin3b, Ddx41, Qdpr, Mrps10, Gsto1, Ppp5c, Eif4a1, Rnf5, Rrp1, Socs2, Denr, Sharpin, Etfa, Csnk1a1, Fkbp4, Idh2, Tamm41, U2af1, Txnl4a, Snrpa1, Cops7b, Htra2, Lypla2, Puf60, Adrm1, Rfc5, Sephs2, Eif4b, Csdc2, Sf3b4, Ndfip1, Mta2, Rrp7a, Pin1, Dohh, Nedd4, Hmbs, Eif5a, Parl, Ubc, Eif3a, Ogdh, Ddb1, Glrx3, Vps4b, Anapc5, Snapin, Exosc3, Ak2, Dlst, Pfkm, Galk1, Hnrnpr, Akr7a5 ,…
cellular process	GO:0009987	14045	91	70.02	+	1.3	1.82e-05	0.0192		Pfn1, Mrps15, Pgls, Eif2s3y, Sin3b, Rab1b, Gipc1, Ddx41, Arpc5, Qdpr, Mrps10, Ndufs3, Rab14, Gsto1, Ppp5c, Eif4a1, Rnf5, Cnn3, Rrp1, Socs2, Denr, Sharpin, Samm50, Etfa, Csnk1a1, Fkbp4, Rheb, Cdc37, Tomm20, Idh2, G3bp1, Tamm41, U2af1, Sri, Txnl4a, Mff, Snrpa1, Cops7b, Uqcrfs1, Htra2, Lypla2, Tomm40, Puf60, Adrm1, Emc4, Pdcd5, Rfc5, Sephs2, Eif4b, Csdc2, Bcl7b, Sf3b4, Fam210b, Ndfip1, Mta2, Rrp7a, …
system process	GO:0003008	2579	0	12.86	-	< 0.01	1.8e-06	0.00473		(-)
nervous system process	GO:0050877	2079	0	10.36	-	< 0.01	4.34e-05	0.0361		(-)

### Sheet: uD GO cellular component
GO cellular component enrichment analysis of differentially expressed genes in undifferentiated Cstb-/- NPCs
Analysis Type:	PANTHER Overrepresentation Test (Released 20190711)									Mitochondria and metabolism-related
Annotation Version and Release Date:	GO Ontology database Released 2019-12-09									Intracellular transport-related
Analyzed List:	upload_1 (Mus musculus)									RNA metabolism-related
Reference List:	Mus musculus (all genes in database)									Neurons and nervous system-related
Test Type:	FISHER									Other
Correction:	FDR
GO cellular component complete	GO ID	Mus musculus - REFLIST (22265)	Genes/111	Expected gene number	Over/Under	Fold enrichment	Raw P-value	FDR	General description	Genes
oxoglutarate dehydrogenase complex	GO:0045252	7	2	0.03	+	57.31	0.000858	0.0461		Ogdh, Dlst
outer mitochondrial membrane protein complex	GO:0098799	15	3	0.07	+	40.12	9.18e-05	0.00793		Samm50, Tomm20, Tomm40
oxidoreductase complex	GO:1990204	108	5	0.54	+	9.29	0.000252	0.0179		Ndufs3, Etfa, Uqcrfs1, Ogdh, Dlst
mitochondrial protein complex	GO:0098798	258	10	1.29	+	7.77	9.15e-07	0.000165		Mrps15, Mrps10, Ndufs3, Samm50, Etfa, Tomm20, Uqcrfs1, Tomm40, Mrpl54, Cox6a1
spliceosomal complex	GO:0005681	197	7	0.98	+	7.13	7.2e-05	0.0065		Ddx41, Rheb, U2af1, Txnl4a, Snrpa1, Sf3b4, Hnrnpr
myelin sheath	GO:0043209	213	6	1.06	+	5.65	0.000791	0.0437		Ndufs3, Gsto1, Uqcrfs1, Ubc, Cox6a1, Dlst
ribonucleoprotein complex	GO:1990904	704	16	3.51	+	4.56	5.31e-07	0.000117		Mrps15, Ddx41, Mrps10, Rrp1, Csnk1a1, Rheb, G3bp1, U2af1, Txnl4a, Snrpa1, Eif4b, Sf3b4, Rrp7a, Eif3a, Mrpl54, Hnrnpr
mitochondrial inner membrane	GO:0005743	435	9	2.17	+	4.15	0.000373	0.0247		Ndufs3, Samm50, Idh2, Tamm41, Uqcrfs1, Tomm40, Parl, Cox6a1, Ak2
mitochondrial envelope	GO:0005740	661	13	3.3	+	3.94	3e-05	0.00331		Ndufs3, Samm50, Tomm20, Idh2, Tamm41, Mff, Uqcrfs1, Htra2, Tomm40, Fam210b, Parl, Cox6a1, Ak2
mitochondrial membrane	GO:0031966	615	12	3.07	+	3.91	6.65e-05	0.00629		Ndufs3, Samm50, Tomm20, Idh2, Tamm41, Mff, Uqcrfs1, Tomm40, Fam210b, Parl, Cox6a1, Ak2
organelle inner membrane	GO:0019866	479	9	2.39	+	3.77	0.000734	0.0417		Ndufs3, Samm50, Idh2, Tamm41, Uqcrfs1, Tomm40, Parl, Cox6a1, Ak2
dendrite	GO:0030425	703	13	3.5	+	3.71	5.57e-05	0.00582		Gipc1, Ppp5c, Cnn3, Sharpin, Maf1 , Rheb, Sri, Eif4b, Nedd4, Eif5a, Glrx3, Capzb, Dbnl
dendritic tree	GO:0097447	706	13	3.52	+	3.69	5.81e-05	0.00577		Gipc1, Ppp5c, Cnn3, Sharpin, Maf1 , Rheb, Sri, Eif4b, Nedd4, Eif5a, Glrx3, Capzb, Dbnl
organelle envelope	GO:0031967	1066	18	5.31	+	3.39	6.24e-06	0.000886		Ndufs3, Gsto1, Samm50, Tomm20, Idh2, Tamm41, Txnl4a, Mff, Uqcrfs1, Htra2, Tomm40, Fam210b, Ipo7, Eif5a, Parl, Cox6a1, Ak2, Akr7a5
envelope	GO:0031975	1067	18	5.32	+	3.38	6.32e-06	0.000837		Ndufs3, Gsto1, Samm50, Tomm20, Idh2, Tamm41, Txnl4a, Mff, Uqcrfs1, Htra2, Tomm40, Fam210b, Ipo7, Eif5a, Parl, Cox6a1, Ak2, Akr7a5
mitochondrion	GO:0005739	1798	30	8.96	+	3.35	3.05e-09	8.67e-07		Mrps15, Rab1b, Qdpr, Mrps10, Ndufs3, Rnf5, Samm50, Etfa, Fkbp4, Tomm20, Idh2, Tamm41, Sri, Mff, Uqcrfs1, Htra2, Tomm40, Fam210b, Pin1, Parl, Ncoa4, Jtb, Ogdh, Mrpl54, Cox6a1, Ak2, Chchd7, Dlst, Akr7a5
postsynapse	GO:0098794	726	12	3.62	+	3.32	0.000302	0.0207		Pfn1, Gipc1, Cnn3, Sharpin, Rheb, Sri, Eif4b, Pin1, Nedd4, Eif3a, Capzb, Dbnl
synapse	GO:0045202	1347	21	6.72	+	3.13	3.25e-06	0.000496		Sin3b, Ddx41, Ndufs3, Snx4, Socs2, Sharpin, Etfa, Snrpa1, Uqcrfs1, Htra2, Adrm1, Mta2, Nedd4, Ogdh, Ddb1, Anapc5, Exosc3, Dlst, Pfkm, Hnrnpr, Sae1
catalytic complex	GO:1902494	1431	22	7.13	+	3.08	2.27e-06	0.000376		Pfn1, Rab1b, Gipc1, Rab14, Cnn3, Sharpin, Maf1 , Rheb, Sri, Mff, Eif4b, Ndfip1, Pin1, Vti1b, Nedd4, Eif5a, Arpc5l, Eif3a, Rabac1, Snapin, Capzb, Dbnl
somatodendritic compartment	GO:0036477	1026	15	5.12	+	2.93	0.000194	0.0161		Gipc1, Ppp5c, Cnn3, Sharpin, Maf1 , Fkbp4, Rheb, Sri, Eif4b, Vti1b, Nedd4, Eif5a, Glrx3, Capzb, Dbnl
neuron projection	GO:0043005	1514	21	7.55	+	2.78	1.89e-05	0.00221		Pfn1, Gipc1, Arpc5, Qdpr, Gsto1, Ppp5c, Cnn3, Sharpin, Maf1 , Fkbp4, Rheb, Sri, Eif4b, Ndfip1, Pin1, Nedd4, Hmbs, Eif5a, Glrx3, Capzb, Dbnl
cytosol	GO:0005829	3520	39	17.55	+	2.22	6.4e-07	0.000127		Cstb, Pfn1, Eif2s3y, Gipc1, Qdpr, Rab14, Gsto1, Ppp5c, Cxxc5, Cnn3, Sharpin, Maf1 , Csnk1a1, Fkbp4, Cdc37, Idh2, G3bp1, Sri, Txnl4a, Htra2, Tomm40, Adrm1, Pdcd5, Eif4b, Ipo7, Pin1, Nedd4, Ubc, Eif3a, Glrx3, Vps4b, Snapin, Ak2, Pfkm, Galk1, Sapcd2, Akr7a5 , Pcbp4
plasma membrane bounded cell projection	GO:0120025	2269	25	11.31	+	2.21	0.000202	0.0161		Pfn1, Gipc1, Arpc5, Qdpr, Gsto1, Ppp5c, Cnn3, Sharpin, Maf1 , Csnk1a1, Fkbp4, Rheb, Cdc37, Sri, Eif4b, Ndfip1, Pin1, Nedd4, Hmbs, Eif5a, Glrx3, Ak2, Capzb, Pfkm, Dbnl
organelle membrane	GO:0031090	2111	23	10.52	+	2.19	0.000464	0.0297		Gipc1, Ndufs3, Rab14, Gsto1, Snx4, Samm50, Tomm20, Idh2, Tamm41, Sri, Txnl4a, Mff, Uqcrfs1, Tomm40, Emc4, Fam210b, Ndfip1, Pex14, Vti1b, Parl, Vps4b, Cox6a1, Ak2
cell projection	GO:0042995	2487	26	12.4	+	2.1	0.000225	0.0172		Pfn1, Gipc1, Arpc5, Qdpr, Gsto1, Ppp5c, Cnn3, Sharpin, Maf1 , Csnk1a1, Fkbp4, Rheb, Cdc37, Sri, Eif4b, Ndfip1, Pin1, Nedd4, Hmbs, Eif5a, Glrx3, Nrbp1, Ak2, Capzb, Pfkm, Dbnl
protein-containing complex	GO:0032991	5291	53	26.38	+	2.01	3.95e-08	9.8e-06		Mrps15, Med9, Eif2s3y, Sin3b, Ddx41, Arpc5, Mrps10, Ndufs3, Ppp5c, Snx4, Rrp1, Socs2, Sharpin, Samm50, Etfa, Csnk1a1, Fkbp4, Rheb, Cdc37, Tomm20, G3bp1, U2af1, Txnl4a, Snrpa1, Cops7b, Uqcrfs1, Htra2, Tomm40, Adrm1, Emc4, Rfc5, Eif4b, Sf3b4, Mta2, Rrp7a, Pex14, Vti1b, Nedd4, Eif5a, Arpc5l, Eif3a, Ogdh, Mrpl54, Ddb1, Anapc5, Cox6a1, Snapin, Exosc3, Capzb, Dlst, Pfkm, Hnrnpr, Sae1
intracellular organelle lumen	GO:0070013	4313	37	21.5	+	1.72	0.000642	0.0399		Cstb, Mrps15, Med9, Sin3b, Pno1, Mrps10, Ndufs3, Gsto1, Cxxc5, Maf1 , Etfa, Csnk1a1, Fkbp4, U2af1, Sri, Txnl4a, Snrpa1, Cops7b, Htra2, Puf60, Adrm1, Matr3, Sf3b4, Ipo7, Mta2, Rrp7a, Pex14, Pin1, Ubc, Eif3a, Mrpl54, Ddb1, Exosc3, Ak2, Sapcd2
organelle lumen	GO:0043233	4314	37	21.51	+	1.72	0.000643	0.0387		Cstb, Mrps15, Med9, Sin3b, Pno1, Mrps10, Ndufs3, Gsto1, Cxxc5, Maf1 , Etfa, Csnk1a1, Fkbp4, U2af1, Sri, Txnl4a, Snrpa1, Cops7b, Htra2, Puf60, Adrm1, Matr3, Sf3b4, Ipo7, Mta2, Rrp7a, Pex14, Pin1, Ubc, Eif3a, Mrpl54, Ddb1, Exosc3, Ak2, Sapcd2
membrane-enclosed lumen	GO:0031974	4314	37	21.51	+	1.72	0.000643	0.0376		Cstb, Mrps15, Med9, Sin3b, Pno1, Mrps10, Ndufs3, Gsto1, Cxxc5, Maf1 , Etfa, Csnk1a1, Fkbp4, U2af1, Sri, Txnl4a, Snrpa1, Cops7b, Htra2, Puf60, Adrm1, Matr3, Sf3b4, Ipo7, Mta2, Rrp7a, Pex14, Pin1, Ubc, Eif3a, Mrpl54, Ddb1, Exosc3, Ak2, Sapcd2
cytoplasm	GO:0005737	6821	57	34.01	+	1.68	6.62e-06	0.000823		Cstb, Pfn1, Mrps15, Med9, Sin3b, Pno1, Ddx41, Arpc5, Ndufs3, Gsto1, Ppp5c, Cxxc5, Fam53a, Rrp1, Maf1 , Csnk1a1, Fkbp4, Rheb, G3bp1, U2af1, Sri, Txnl4a, Snrpa1, Cops7b, Htra2, Puf60, Adrm1, Matr3, Pdcd5, Rfc5, Csdc2, Sf3b4, Ipo7, Mta2, Rrp7a, Pex14, Pin1, Hmbs, Eif5a, Parl, Ubc, Eif3a, Ogdh, Ddb1, Glrx3, Vps4b, Anapc5, Exosc3, Ak2, Dlst, Pfkm, Sapcd2, Hnrnpr, Akr7a5 , Sae1
nucleus	GO:0005634	10927	91	54.48	+	1.67	1.09e-12	1.08e-09		Cstb, Pfn1, Mrps15, Pgls, Eif2s3y, Sin3b, Rab1b, Gipc1, Ddx41, Zfpl1, Arpc5, Qdpr, Mrps10, Ndufs3, Rab14, Gsto1, Ppp5c, Cxxc5, Snx4, Eif4a1, Rnf5, Cnn3, Socs2, Sharpin, Maf1 , Samm50, Etfa, Csnk1a1, Fkbp4, Rheb, Cdc37, Tomm20, Idh2, G3bp1, Tamm41, Sri, Txnl4a, Mff, Cops7b, Uqcrfs1, Htra2, Lypla2, Tomm40, Adrm1, Matr3, Pdcd5, Sephs2, Eif4b, Csdc2, Fam210b, Ipo7, Ndfip1, Rrp7a, Pex14, Pin1, Cnpy3, …
intracellular membrane-bounded organelle	GO:0043231	10284	85	51.27	+	1.66	9.05e-11	4.5e-08		Cstb, Pfn1, Mrps15, Med9, Sin3b, Pno1, Rab1b, Ddx41, Zfpl1, Arpc5, Qdpr, Mrps10, Ndufs3, Rab14, Gsto1, Ppp5c, Cxxc5, Fam53a, Rnf5, Rrp1, Maf1 , Samm50, Etfa, Csnk1a1, Fkbp4, Rheb, Tomm20, Idh2, G3bp1, Tamm41, U2af1, Sri, Txnl4a, Mff, Snrpa1, Cops7b, Uqcrfs1, Htra2, Lypla2, Tomm40, Puf60, Adrm1, Matr3, Pdcd5, Rfc5, Csdc2, Sf3b4, Fam210b, Ipo7, Ndfip1, Mta2, Rrp7a, Pex14, Pin1, Cnpy3, Vti1b, Hmbs, …
membrane-bounded organelle	GO:0043227	11032	89	55	+	1.62	4.47e-11	2.96e-08		Cstb, Pfn1, Mrps15, Med9, Sin3b, Pno1, Rab1b, Gipc1, Ddx41, Zfpl1, Arpc5, Qdpr, Mrps10, Ndufs3, Rab14, Gsto1, Ppp5c, Cxxc5, Snx4, Fam53a, Rnf5, Rrp1, Maf1 , Samm50, Etfa, Csnk1a1, Fkbp4, Rheb, Tomm20, Idh2, G3bp1, Tamm41, U2af1, Sri, Txnl4a, Mff, Snrpa1, Cops7b, Uqcrfs1, Htra2, Lypla2, Tomm40, Puf60, Adrm1, Emc4, Matr3, Pdcd5, Rfc5, Csdc2, Sf3b4, Fam210b, Ipo7, Ndfip1, Mta2, Rrp7a, Pex14, Pin1, C…
intracellular	GO:0005622	11945	90	59.55	+	1.51	2.33e-09	7.71e-07		Cstb, Pfn1, Mrps15, Med9, Sin3b, Pno1, Rab1b, Gipc1, Ddx41, Zfpl1, Arpc5, Qdpr, Mrps10, Ndufs3, Rab14, Gsto1, Ppp5c, Cxxc5, Snx4, Fam53a, Rnf5, Cnn3, Rrp1, Maf1 , Samm50, Etfa, Csnk1a1, Fkbp4, Rheb, Tomm20, Idh2, G3bp1, Tamm41, U2af1, Sri, Txnl4a, Mff, Snrpa1, Cops7b, Uqcrfs1, Htra2, Lypla2, Tomm40, Puf60, Adrm1, Matr3, Pdcd5, Rfc5, Csdc2, Sf3b4, Fam210b, Ipo7, Ndfip1, Mta2, Rrp7a, Pex14, Pin1, C…
intracellular organelle	GO:0043229	13680	103	68.2	+	1.51	7.5e-14	1.49e-10		Cstb, Pfn1, Mrps15, Pgls, Med9, Eif2s3y, Sin3b, Pno1, Rab1b, Gipc1, Ddx41, Zfpl1, Arpc5, Qdpr, Mrps10, Ndufs3, Rab14, Gsto1, Ppp5c, Cxxc5, Snx4, Eif4a1, Fam53a, Rnf5, Cnn3, Rrp1, Socs2, Sharpin, Maf1 , Samm50, Etfa, Csnk1a1, Fkbp4, Rheb, Cdc37, Tomm20, Idh2, G3bp1, Tamm41, U2af1, Sri, Txnl4a, Mff, Snrpa1, Cops7b, Uqcrfs1, Htra2, Lypla2, Tomm40, Puf60, Adrm1, Matr3, Pdcd5, Rfc5, Sephs2, Eif4b, Csd…
organelle	GO:0043226	12291	92	61.28	+	1.5	1.09e-09	4.35e-07		Cstb, Pfn1, Mrps15, Med9, Sin3b, Pno1, Rab1b, Gipc1, Ddx41, Zfpl1, Arpc5, Qdpr, Mrps10, Ndufs3, Rab14, Gsto1, Ppp5c, Cxxc5, Snx4, Fam53a, Rnf5, Cnn3, Rrp1, Sharpin, Maf1 , Samm50, Etfa, Csnk1a1, Fkbp4, Rheb, Tomm20, Idh2, G3bp1, Tamm41, U2af1, Sri, Txnl4a, Mff, Snrpa1, Cops7b, Uqcrfs1, Htra2, Lypla2, Tomm40, Puf60, Adrm1, Emc4, Matr3, Pdcd5, Rfc5, Csdc2, Sf3b4, Fam210b, Ipo7, Ndfip1, Mta2, Rrp7a,…
cellular anatomical entity	GO:0110165	18636	106	92.91	+	1.14	0.000242	0.0178		Cstb, Pfn1, Mrps15, Pgls, Med9, Eif2s3y, Sin3b, Pno1, Rab1b, Gipc1, Ddx41, Zfpl1, Arpc5, Qdpr, Mrps10, Ndufs3, Rab14, Gsto1, Ppp5c, Cxxc5, Snx4, Eif4a1, Fam53a, Rnf5, Cnn3, Rrp1, Socs2, Sharpin, Maf1 , Samm50, Etfa, Csnk1a1, Fkbp4, Rheb, Cdc37, Tomm20, Idh2, G3bp1, Tamm41, U2af1, Sri, Txnl4a, Mff, Snrpa1, Cops7b, Uqcrfs1, Htra2, Lypla2, Tomm40, Puf60, Adrm1, Emc4, Matr3, Pdcd5, Rfc5, Sephs2, Eif4…

### Sheet: uD GO molecular function
GO molecular function enrichment analysis of differentially expressed genes in undifferentiated Cstb-/- NPCs
Analysis Type:	PANTHER Overrepresentation Test (Released 20190711)									Mitochondria and metabolism-related
Annotation Version and Release Date:	GO Ontology database Released 2019-12-09									Intracellular transport-related
Analyzed List:	upload_1 (Mus musculus)									RNA metabolism-related
Reference List:	Mus musculus (all genes in database)									Neurons and nervous system-related
Test Type:	FISHER									Other
Correction:	FDR
GO molecular function complete	GO ID	Mus musculus - REFLIST (22265)	Genes/111	Expected gene number	Over/Under	Fold enrichment	Raw P-value	FDR	General description	Genes
translation initiation factor activity	GO:0003743	48	5	0.24	+	21.08	6.23e-06	0.00719		Eif2s3y, Eif4a1, Denr, Eif4b, Eif3a
translation factor activity, RNA binding	GO:0008135	78	6	0.39	+	15.57	3.66e-06	0.00845		Eif2s3y, Eif4a1, Denr, Eif4b, Eif5a, Eif3a
translation regulator activity, nucleic acid binding	GO:0090079	96	6	0.47	+	12.65	1.13e-05	0.00869		Eif2s3y, Eif4a1, Denr, Eif4b, Eif5a, Eif3a
translation regulator activity	GO:0045182	127	6	0.63	+	9.56	5.09e-05	0.0261		Eif2s3y, Eif4a1, Denr, Eif4b, Eif5a, Eif3a
RNA binding	GO:0003723	1080	20	5.34	+	3.75	3.71e-07	0.00171		Eif2s3y, Pno1, Ddx41, Ppp5c, Eif4a1, Denr, G3bp1, U2af1, Snrpa1, Puf60, Matr3, Eif4b, Csdc2, Sf3b4, Rrp7a, Eif5a, Eif3a, Exosc3, Hnrnpr, Pcbp4
protein binding	GO:0005515	9071	70	45.22	+	1.55	2.52e-06	0.00581		Cstb, Pfn1, Med9, Sin3b, Gipc1, Ddx41, Zfpl1, Arpc5, Qdpr, Rab14, Ppp5c, Cxxc5, Snx4, Eif4a1, Rnf5, Cnn3, Socs2, Sharpin, Maf1 , Samm50, Etfa, Csnk1a1, Fkbp4, Rheb, Cdc37, Tomm20, G3bp1, U2af1, Sri, Mff, Uqcrfs1, Htra2, Tomm40, Puf60, Adrm1, Matr3, Pdcd5, Rfc5, Csdc2, Sf3b4, Ipo7, Ndfip1, Mta2, Pex14, Pin1, Cnpy3, Vti1b, Nedd4, Eif5a, Parl, Arpc5l, Ubc, Eif3a, Jtb, Ogdh, Ddb1, Glrx3, Nrbp1, Rabac…
molecular transducer activity	GO:0060089	2340	0	11.56	-	< 0.01	1.13e-05	0.00746		(-)
signaling receptor activity	GO:0038023	2335	0	11.54	-	< 0.01	1.12e-05	0.0104		(-)
transmembrane signaling receptor activity	GO:0004888	2139	0	10.57	-	< 0.01	2.64e-05	0.0153		(-)

### Sheet: day 5 pD GO biological process
GO biological process enrichment analysis of differentially expressed genes in differentiating Cstb-/- NPCs at day 5 pD
Analysis Type:	PANTHER Overrepresentation Test (Released 20190711)
Annotation Version and Release Date:	GO Ontology database Released 2019-12-09
Analyzed List:	upload_1 (Mus musculus)
Reference List:	Mus musculus (all genes in database)
Test Type:	FISHER
Correction:	FDR
GO biological process complete	GO ID	Mus musculus - REFLIST (22265)	Genes/19	Expected gene number	Over/Under	Fold enrichment	Raw P-value	FDR	General description	Genes
(no statistically significant results)

### Sheet: day 5 pD GO cellular component
GO cellular component enrichment analysis of differentially expressed genes in differentiating Cstb-/- NPCs at day 5 pD
Analysis Type:	PANTHER Overrepresentation Test (Released 20190711)									Mitochondria and metabolism-related
Annotation Version and Release Date:	GO Ontology database Released 2019-12-09									Intracellular transport-related
Analyzed List:	upload_1 (Mus musculus)									RNA metabolism-related
Reference List:	Mus musculus (all genes in database)									Neurons and nervous system-related
Test Type:	FISHER									Other
Correction:	FDR
GO cellular component complete	GO ID	Mus musculus - REFLIST (22265)	Genes/19	Expected gene number	Over/Under	Fold enrichment	Raw P-value	FDR	General description	Genes
mitochondrial respiratory chain complex IV	GO:0005751	11	2	0.01	+	> 100	5.34e-05	0.0118		Uqcrfs1, Cox6a1
respiratory chain complex IV	GO:0045277	19	3	0.02	+	> 100	8.01e-07	0.000796		Uqcrfs1, Cox6a1, Cox8a
cytochrome complex	GO:0070069	30	3	0.03	+	> 100	2.82e-06	0.0014		Uqcrfs1, Cox6a1, Cox8a
respiratory chain complex	GO:0098803	79	4	0.07	+	59.33	6.65e-07	0.00132		Uqcrfs1, Cox6a1, Ndufs2, Cox8a
respirasome	GO:0070469	88	4	0.08	+	53.27	1.01e-06	0.000666		Uqcrfs1, Cox6a1, Ndufs2, Cox8a
mitochondrial respirasome	GO:0005746	75	3	0.06	+	46.87	3.84e-05	0.0109		Uqcrfs1, Cox6a1, Ndufs2
inner mitochondrial membrane protein complex	GO:0098800	124	3	0.11	+	28.35	0.000164	0.0296		Uqcrfs1, Cox6a1, Ndufs2
mitochondrial inner membrane	GO:0005743	435	5	0.37	+	13.47	2.71e-05	0.00899		Uqcrfs1, Cox6a1, Ndufs2, Slc25a3, Cox8a
organelle inner membrane	GO:0019866	479	5	0.41	+	12.23	4.28e-05	0.0106		Uqcrfs1, Cox6a1, Ndufs2, Slc25a3, Cox8a
mitochondrial envelope	GO:0005740	661	6	0.56	+	10.64	1.37e-05	0.00543		Uqcrfs1, Cox6a1, Ndufs2, Slc25a3, Cox8a, Glrx
mitochondrial membrane	GO:0031966	615	5	0.52	+	9.53	0.000138	0.0274		Uqcrfs1, Cox6a1, Ndufs2, Slc25a3, Cox8a
organelle envelope	GO:0031967	1066	6	0.91	+	6.6	0.000193	0.032		Uqcrfs1, Cox6a1, Ndufs2, Slc25a3, Cox8a, Glrx
envelope	GO:0031975	1067	6	0.91	+	6.59	0.000194	0.0297		Uqcrfs1, Cox6a1, Ndufs2, Slc25a3, Cox8a, Glrx

### Sheet: day 5 pD GO molecular function
GO molecular function enrichment analysis of differentially expressed genes in differentiating Cstb-/- NPCs at day 5 pD
Analysis Type:	PANTHER Overrepresentation Test (Released 20190711)									Mitochondria and metabolism-related
Annotation Version and Release Date:	GO Ontology database Released 2019-12-09									Intracellular transport-related
Analyzed List:	upload_1 (Mus musculus)									RNA metabolism-related
Reference List:	Mus musculus (all genes in database)									Neurons and nervous system-related
Test Type:	FISHER									Other
Correction:	FDR
GO molecular function complete	GO ID	Mus musculus - REFLIST (22265)	Genes/19	Expected gene number	Over/Under	Fold enrichment	Raw P-value	FDR	General description	Genes
electron transfer activity	GO:0009055	71	4	0.06	+	66.02	4.41e-07	0.00204		Glrx, Uqcrfs1, Cox8a, Cox6a1

### Sheet: day 12 pD GO biological process
GO biological process enrichment analysis of differentially expressed genes in differentiating Cstb-/- NPCs at day 12 pD
Analysis Type:	PANTHER Overrepresentation Test (Released 20190711)									Mitochondria and metabolism-related
Annotation Version and Release Date:	GO Ontology database Released 2019-12-09									Intracellular transport-related
Analyzed List:	upload_1 (Mus musculus)									RNA metabolism-related
Reference List:	Mus musculus (all genes in database)									Neurons and nervous system-related
Test Type:	FISHER									Other
Correction:	FDR
GO biological process complete	GO ID	Mus musculus - REFLIST (22265)	Genes/12	Expected gene number	Over/Under	Fold enrichment	Raw P-value	FDR	General description	Genes
negative regulation of thrombin-activated receptor signaling pathway	GO:0070495	3	2	0	+	> 100	2.66e-06	0.042		Stmn1, Snca
regulation of thrombin-activated receptor signaling pathway	GO:0070494	3	2	0	+	> 100	2.66e-06	0.021		Stmn1, Snca

### Sheet: day 12 pD GO cellular component
GO cellular component enrichment analysis of differentially expressed genes in differentiating Cstb-/- NPCs at day 12 pD
Analysis Type:		PANTHER Overrepresentation Test (Released 20190711)								Mitochondria and metabolism-related
Annotation Version and Release Date:		GO Ontology database Released 2019-12-09								Intracellular transport-related
Analyzed List:		upload_1 (Mus musculus)								RNA metabolism-related
Reference List:		Mus musculus (all genes in database)								Neurons and nervous system-related
Test Type:		FISHER								Other
Correction:		FDR
GO cellular component complete	GO ID	Mus musculus - REFLIST (22265)	Genes/12	Expected gene number	Over/Under	Fold enrichment	Raw P-value	FDR	General description	Genes
distal axon	GO:0150034	374	4	0.2	+	19.84	3.63e-05	0.036		Dpysl3, Snca, Rab3a, Nefl
axon	GO:0030424	709	5	0.38	+	13.08	2.19e-05	0.0435		Dpysl3, Snca, Rab3a, Rgs7bp, Nefl
neuron projection	GO:0043005	1514	6	0.82	+	7.35	6.45e-05	0.0427		Dpysl3, Stmn1, Snca, Rab3a, Rgs7bp, Nefl

### Sheet: day 12 pD GO molecular function
GO molecular function enrichment analysis of differentially expressed genes in differentiating Cstb-/- NPCs at day 12 pD
Analysis Type:	PANTHER Overrepresentation Test (Released 20190711)
Annotation Version and Release Date:	GO Ontology database Released 2019-12-09
Analyzed List:	upload_1 (Mus musculus)
Reference List:	Mus musculus (all genes in database)
Test Type:	FISHER
Correction:	FDR
GO molecular function complete	GO ID	Mus musculus - REFLIST (22265)	Genes/12	Expected gene number	Over/Under	Fold enrichment	Raw P-value	FDR	General description	Genes
(no statistically significant results)
