## Supplementary Table 5-3 for "Ectopic histone clipping in the mouse model of progressive myoclonus epilepsy"

### Sheet: Summary
Sequencing summary
Sample ID	Time-Point	Genotype	Biological replicate	Technical replicate	Total reads	Mapped reads	Mapped rate (%)
Day0-WT.A-1	uD	wt	WT_A	1	11663103	8290002	71
Day0-WT.A-2	uD	wt	WT_A	2	17806333	11436556	64.2
Day0-WT.B-1	uD	wt	WT_B	1	2568944	1771123	68.9
Day0-WT.B-2	uD	wt	WT_B	2	24227480	16770506	69.2
Day0-WT.C-1	uD	wt	WT_C	1	9398853	5787929	61.5
Day0-WT.C-2	uD	wt	WT_C	2	5529726	3563059	64.4
Day0-KO.A-1	uD	Cstb-/-	KO_A	1	5917255	4075566	68.8
Day0-KO.A-2	uD	Cstb-/-	KO_A	2	17547841	10230262	58.2
Day0-KO.B-2	uD	Cstb-/-	KO_B	2	8209913	5067824	61.7
Day0-KO.C-1	uD	Cstb-/-	KO_C	1	13015967	8280921	63.6
Day0-KO.C-2	uD	Cstb-/-	KO_C	2	19162642	11319688	59
Day1-WT.A-1	day 1 pD	wt	WT_A	1	2123442	1422557	66.9
Day1-WT.A-2	day 1 pD	wt	WT_A	2	2557647	1535681	60
Day1-WT.B-1	day 1 pD	wt	WT_B	1	1505910	850466	56.4
Day1-WT.C-1	day 1 pD	wt	WT_C	1	3323999	2183611	65.6
Day1-KO.A-1	day 1 pD	Cstb-/-	KO_A	1	11538477	7190412	62.3
Day1-KO.A-2	day 1 pD	Cstb-/-	KO_A	2	17916587	11454575	63.9
Day1-KO.B-1	day 1 pD	Cstb-/-	KO_B	1	3764242	2084909	55.3
Day1-KO.B-2	day 1 pD	Cstb-/-	KO_B	2	4921978	2732322	55.5
Day1-KO.C-1	day 1 pD	Cstb-/-	KO_C	1	3340430	1848377	55.3
Day5-WT.A-1	day 5 pD	wt	WT_A	1	1206174	629845	52.2
Day5-WT.A-2	day 5 pD	wt	WT_A	2	2344859	1262893	53.8
Day5-WT.B-1	day 5 pD	wt	WT_B	1	2801354	1566972	55.9
Day5-WT.B-2	day 5 pD	wt	WT_B	2	2846042	1646541	57.8
Day5-WT.C-1	day 5 pD	wt	WT_C	1	2916370	1627607	55.8
Day5-KO.A-1	day 5 pD	Cstb-/-	KO_A	1	3803745	2093573	55
Day5-KO.A-2	day 5 pD	Cstb-/-	KO_A	2	3146761	1524687	48.4
Day5-KO.B-1	day 5 pD	Cstb-/-	KO_B	1	2138352	1263203	59
Day5-KO.B-2	day 5 pD	Cstb-/-	KO_B	2	4077486	2399119	58.8
Day5-KO.C-1	day 5 pD	Cstb-/-	KO_C	1	5127207	2661422	51.9
Day12-WT.A-1	day 12 pD	wt	WT_A	1	1620389	1121828	69.2
Day12-WT.A-2	day 12 pD	wt	WT_A	2	3112417	2015803	64.7
Day12-WT.B-1	day 12 pD	wt	WT_B	1	1174149	723435	61.6
Day12-WT.B-2	day 12 pD	wt	WT_B	2	2595858	1563435	60.2
Day12-WT.C-1	day 12 pD	wt	WT_C	1	2667058	1603643	60.1
Day12-WT.C-2	day 12 pD	wt	WT_C	2	2609102	1627406	62.3
Day12-KO.A-1	day 12 pD	Cstb-/-	KO_A	1	718966	519066	72.1
Day12-KO.A-2	day 12 pD	Cstb-/-	KO_A	2	2404965	1466364	60.9
Day12-KO.B-1	day 12 pD	Cstb-/-	KO_B	1	2607969	1636463	62.7
Day12-KO.B-2	day 12 pD	Cstb-/-	KO_B	2	3283581	2108245	64.2
Day12-KO.C-1	day 12 pD	Cstb-/-	KO_C	1	2832767	1880690	66.3
Day12-KO.C-2	day 12 pD	Cstb-/-	KO_C	2	3141453	1945225	61.9
