## Supplementary Table 5-1 for "Ectopic histone clipping in the mouse model of progressive myoclonus epilepsy"

### Sheet: uD
Differentially expressed genes in undifferentiated Cstb-/- NPCs
Gene symbol	Adj. pval	log2 fold change	Base mean	UniProt ID	Mitocarta1	Protein name
Cstb	3.09746e-106	-4.36681	92.9891	Q62426		Cystatin B
Eif2s3y	0.000346598	-1.54613	37.5035	Q9Z0N2		Eukaryotic translation initiation factor 2 subunit 3, Y-linked
Rftn2	0.0242414	-0.47985	31.5651	Q8CHX7		Raftlin-2
Eif3a	0.0257724	-0.456895	64.0016	P23116		Eukaryotic translation initiation factor 3 subunit A
Ipo7	0.0189335	-0.424612	59.104	Q9EPL8		Importin-7
Ubc	0.0254901	-0.397686	336.529	P0CG50		Polyubiquitin-C [Cleaved into: Ubiquitin; Ubiquitin-related 1; Ubiquitin-related 2]
Ncoa4	0.0274589	-0.388419	76.1086	Q5U4H9		Nuclear receptor coactivator 4
Ogdh	0.0290776	-0.361047	54.0691	Q60597		2-oxoglutarate dehydrogenase, mitochondrial
Matr3	0.0143654	-0.354401	165.265	Q8K310		Matrin-3
Eif4b	0.0171468	-0.351649	76.3616	Q8BGD9		Eukaryotic translation initiation factor 4B
Nedd4	0.0215679	-0.346897	348.465	P46935		E3 ubiquitin-protein ligase NEDD4
Pfkm	0.0389087	-0.343581	150.301	P47857		ATP-dependent 6-phosphofructokinase, muscle type
Dlst	0.0389087	-0.340676	72.4504	Q9D2G2		Dihydrolipoyllysine-residue succinyltransferase component of 2-oxoglutarate dehydrogenase complex, mitochondrial
Mageh1	0.0240207	-0.289316	96.8581	Q9NWG9		Melanoma-associated antigen H1
Ddb1	0.0290776	-0.287125	162.559	Q3U1J4		DNA damage-binding protein 1
Snrpa1	0.0123807	0.209773	156.746	P57784		U2 small nuclear ribonucleoprotein A'
Tomm20	0.00916709	0.212055	184.37	Q9DCC8		Mitochondrial import receptor subunit TOM20 homolog
Anapc5	0.0291983	0.213403	240.077	Q8BTZ4		Anaphase-promoting complex subunit 5
Eif5a	0.0244892	0.217219	1649.65	P63242		Eukaryotic translation initiation factor 5A-1
Glrx3	0.0290776	0.217933	297.135	Q9CQM9		Glutaredoxin-3
Puf60	0.01295	0.22204	400.117	Q3UEB3		Poly(U)-binding-splicing factor PUF60
Pdcd5	0.0143654	0.224154	454.445	P56812		Programmed cell death protein 5
Txnl4a	0.0120746	0.224535	282.377	P83877		Thioredoxin-like protein 4A
Capzb	0.0344636	0.224908	388.942	P47757		F-actin-capping protein subunit beta
Arpc5l	0.0251771	0.226565	104.914	Q9D898		Actin-related protein 2/3 complex subunit 5-like protein
Ak2	0.0344636	0.23245	220.874	Q9WTP6		Adenylate kinase 2, mitochondrial
Pbdc1	0.0332836	0.237375	111.226	Q9D0B6		Protein PBDC1
Ppp5c	0.00297737	0.242846	192.703	Q60676		Serine/threonine-protein phosphatase 5
Pin1	0.0194651	0.246219	361.791	Q9QUR7		Peptidyl-prolyl cis-trans isomerase NIMA-interacting 1
Ndfip1	0.0189335	0.247892	466.639	Q8R0W6		NEDD4 family-interacting protein 1
Uqcrfs1	0.0127489	0.254838	524.042	Q9CR68		Cytochrome b-c1 complex subunit Rieske, mitochondrial
Sae1	0.0428676	0.255932	71.3231	Q9R1T2		SUMO-activating enzyme subunit 1
Rheb	0.0088415	0.255961	193.807	Q921J2		GTP-binding protein Rheb
Cox6a1	0.0332836	0.258348	1265.94	P43024		Cytochrome c oxidase subunit 6A1, mitochondrial
Cdc37	0.0088415	0.260377	167.253	Q61081		Hsp90 co-chaperone Cdc37
Samm50	0.00561331	0.262042	138.383	Q8BGH2		Sorting and assembly machinery component 50 homolog
Pcif1	0.0290776	0.264901	75.4533	P59114		mRNA (2'-O-methyladenosine-N(6)-)-methyltransferase
Galk1	0.0389087	0.266018	54.1736	Q9R0N0		Galactokinase
Prdx5	0.0141692	0.271828	285.028	P99029		Peroxiredoxin-5, mitochondrial
Fkbp4	0.00813822	0.274696	346.188	P30416		Peptidyl-prolyl cis-trans isomerase FKBP4
Mff	0.0123807	0.28244	112.744	Q6PCP5		Mitochondrial fission factor
Mta2	0.0189335	0.283404	87.7382	Q9R190		Metastasis-associated protein MTA2
Pcbp4	0.0424587	0.2876	63.6471	P57724		Poly(rC)-binding protein 4
Idh2	0.00941735	0.289731	190.341	P54071		Isocitrate dehydrogenase [NADP], mitochondrial
Rrp7a	0.0189335	0.293777	70.0812	Q9D1C9		Ribosomal RNA-processing protein 7 homolog A
Hnrnpr	0.0414118	0.296535	77.4491	Q7TMK9		Heterogeneous nuclear ribonucleoprotein Q
Denr	0.00471339	0.298217	172.89	Q9CQJ6		Density-regulated protein
Dohh	0.0204985	0.301476	94.664	Q99LN9		Deoxyhypusine hydroxylase
Cnn3	0.00428762	0.302243	455.4	Q9DAW9		Calponin-3
Rrp1	0.00434911	0.30535	283.77	P56183		Ribosomal RNA processing protein 1 homolog A
Emc4	0.0139811	0.308518	183.52	Q9CZX9		ER membrane protein complex subunit 4
Hmbs	0.022595	0.311343	111.28	P22907		Porphobilinogen deaminase
Csnk1a1	0.006916	0.312901	114.805	Q8BK63		Casein kinase I isoform alpha
Dbnl	0.0389087	0.314763	105.76	Q62418		Drebrin-like protein
Nrbp1	0.0290776	0.315167	86.2445	Q99J45		Nuclear receptor-binding protein
U2af1	0.0100346	0.316131	184.427	Q9D883		Splicing factor U2AF 35 kDa subunit
G3bp1	0.00955213	0.31838	265.569	P97855		Ras GTPase-activating protein-binding protein 1
Qdpr	0.00146793	0.320702	252.098	Q8BVI4		Dihydropteridine reductase
Bcl7b	0.0173114	0.322028	58.0787	Q921K9		B-cell CLL/lymphoma 7 protein family member B
Rab14	0.00197998	0.322289	266.552	Q91V41		Ras-related protein Rab-14
Sri	0.0104155	0.324461	183.572	Q6P069		Sorcin
Tamm41	0.00993876	0.327154	52.2337	Q3TUH1		Phosphatidate cytidylyltransferase, mitochondrial
Eif4a1	0.00356822	0.328714	511.99	P60843		Eukaryotic initiation factor 4A-I
Mrpl54	0.0290776	0.334029	146.338	Q9CPW3		39S ribosomal protein L54, mitochondrial
Rnf5	0.00392548	0.335876	251.694	O35445		E3 ubiquitin-protein ligase RNF5
Adrm1	0.0138034	0.33873	130.237	Q9JKV1		Proteasomal ubiquitin receptor ADRM1
Rabac1	0.0290776	0.339469	218.238	Q9Z0S9		Prenylated Rab acceptor protein 1
Snx4	0.00305707	0.341679	99.2675	Q91YJ2		Sorting nexin-4
Ndufs3	0.00151268	0.343887	251.802	Q9DCT2		NADH dehydrogenase [ubiquinone] iron-sulfur protein 3, mitochondrial
Pgls	0.000297105	0.344249	262.81	Q9CQ60		6-phosphogluconolactonase
Tomm40	0.01295	0.346328	68.377	Q9QYA2		Mitochondrial import receptor subunit TOM40 homolog
Cnpy3	0.0204985	0.348465	64.5323	Q9DAU1		Protein canopy homolog 3
Rab1b	0.000748985	0.34865	284.339	Q9D1G1		Ras-related protein Rab-1B
Yipf3	0.0344636	0.350757	65.9737	Q3UDR8		Protein YIPF3
Vti1b	0.0209988	0.35831	166.164	O88384		Vesicle transport through interaction with t-SNAREs homolog 1B
Chchd7	0.0362202	0.358813	64.7342	Q8K2Q5		Coiled-coil-helix-coiled-coil-helix domain-containing protein 7
Parl	0.0248508	0.359926	62.1112	Q5XJY4		Presenilins-associated rhomboid-like protein, mitochondrial
Jtb	0.0275166	0.364428	69.4962	O88824		Protein JTB
Gipc1	0.000748985	0.368217	98.8813	Q9Z0G0		PDZ domain-containing protein GIPC1
Arpc5	0.000816951	0.369753	263.545	Q9CPW4		Actin-related protein 2/3 complex subunit 5
Rfc5	0.0156679	0.371129	42.3477	Q9D0F6		Replication factor C subunit 5
Fam53a	0.00356822	0.371561	57.0741	E9PV82		Protein FAM53A
Etfa	0.00611418	0.376526	167.96	Q99LC5		Electron transfer flavoprotein subunit alpha, mitochondrial
Exosc3	0.0333128	0.381484	52.9616	Q7TQK4		Exosome complex component RRP40
Snapin	0.0332836	0.386117	94.2266	Q9Z266		SNARE-associated protein Snapin
Mrps15	0.000126047	0.386202	153.795	Q9DC71		28S ribosomal protein S15, mitochondrial
Sin3b	0.000520381	0.393414	132.175	Q62141		Paired amphipathic helix protein Sin3b
Sf3b4	0.0177591	0.398864	196.064	Q8QZY9		Splicing factor 3B subunit 4
Med9	0.0003286	0.406964	71.208	Q8VCS6		Mediator of RNA polymerase II transcription subunit 9
Pno1	0.000660518	0.409918	75.3367	Q9CPS7		RNA-binding protein PNO1
Sapcd2	0.0389087	0.410593	43.8674	Q9D818		Suppressor APC domain-containing protein 2
Ddx41	0.000748985	0.411057	85.1247	Q91VN6		Probable ATP-dependent RNA helicase DDX41
Mrps10	0.00146793	0.413769	56.4598	Q80ZK0		28S ribosomal protein S10, mitochondrial
Vps4b	0.0290776	0.415304	24.4974	P46467		Vacuolar protein sorting-associated protein 4B
Zfpl1	0.000754845	0.421095	63.8036	Q9DB43		Zinc finger protein-like 1
Pex14	0.0189335	0.422838	39.2681	Q9R0A0		Peroxisomal membrane protein PEX14
2310033P09Rik	0.0212708	0.427668	44.6374	Q99LX5		Multiple myeloma tumor-associated protein 2 homolog
Cops7b	0.0123807	0.437857	23.6874	Q8BV13		COP9 signalosome complex subunit 7b
Akr7a5	0.0424587	0.438502	49.1359	Q8CG76		Aflatoxin B1 aldehyde reductase member 2
Maf1	0.00531637	0.443667	140.55	Q9D0U6		Repressor of RNA polymerase III transcription MAF1 homolog
Pfn1	1.03942e-06	0.443849	1817.18	P62962		Profilin-1
Sephs2	0.0170508	0.457896	24.1729	P97364		Selenide, water dikinase 2
Lypla2	0.0127489	0.459691	67.654	Q9WTL7		Acyl-protein thioesterase 2
Sharpin	0.00471339	0.460592	34.9656	Q91WA6		Sharpin
Tpra1	0.0190528	0.46083	45.8386	Q99MU1		Transmembrane protein adipocyte-associated 1
Htra2	0.0127489	0.485423	22.5549	Q9JIY5		Serine protease HTRA2, mitochondrial
Gsto1	0.00266408	0.499067	34.7014	O09131		Glutathione S-transferase omega-1
Gm42742	0.00068609	0.510277	55.2206	(-)
Csdc2	0.0171468	0.646476	100.29	Q91YQ3		Cold shock domain-containing protein C2
Fam210b	0.0189335	0.652635	21.4224	Q9D8B6		Protein FAM210B, mitochondrial
Cxxc5	0.00297737	0.659742	43.7541	Q91WA4		CXXC-type zinc finger protein 5
Socs2	0.00434911	0.937948	26.5698	O35717		Suppressor of cytokine signaling 2
1- Black cells indicate genes encoding proteins with a strong support of mitochondrial localization (annotated in MitoCarta2.0 database).

### Sheet: day 1 pD
Differentially expressed genes in differentiating Cstb-/- NPCs at day 1 pD
Gene symbol	Adj. pval	log2 fold change	Base mean	UniProt ID	Mitocarta1	Protein name
Cstb	4.00981e-59	-4.02785	92.9891	Q62426		Cystatin B
1- Black cells indicate genes encoding proteins with a strong support of mitochondrial localization (annotated in MitoCarta2.0 database).

### Sheet: day 5 pD
Differentially expressed genes in differentiating Cstb-/- NPCs at day 5 pD
Gene symbol	Adj. pval	log2 fold change	Base mean	UniProt ID	Mitocarta1	Protein name
Cstb	4.96702e-44	-3.72392	92.9891	Q62426		Cystatin B
Uqcrfs1	9.16702e-05	-0.460442	524.042	Q9CR68		Cytochrome b-c1 complex subunit Rieske, mitochondrial
Cox6a1	0.000183044	-0.448076	1265.94	P43024		Cytochrome c oxidase subunit 6A1, mitochondrial
Mboat7	0.00766265	-1.02767	34.6722	Q8CHK3		Lysophospholipid acyltransferase 7
Man2b2	0.00813691	-1.15331	24.5469	O54782		Epididymis-specific alpha-mannosidase
Ndufs2	0.00813691	-0.596054	210.238	Q91WD5		NADH dehydrogenase [ubiquinone] iron-sulfur protein 2, mitochondrial
Eif2s3y	0.0121099	-1.60178	37.5035	Q9Z0N2		Eukaryotic translation initiation factor 2 subunit 3, Y-linked
Map1lc3a	0.0166214	-0.750157	85.6688	Q91VR7		Microtubule-associated proteins 1A/1B light chain 3A
Mlc1	0.0166214	-0.466485	520.549	Q8VHK5		Membrane protein MLC1
Slc25a3	0.0166214	-0.386594	1012.75	Q8VEM8		Phosphate carrier protein, mitochondrial
Aif1l	0.0179898	0.825149	72.477	Q9EQX4		Allograft inflammatory factor 1-like
Nolc1	0.0179898	0.629387	94.6881	E9Q5C9		Nucleolar and coiled-body phosphoprotein 1
Cox8a	0.0179898	-0.305606	2618.62	Q64445		Cytochrome c oxidase subunit 8A, mitochondrial
Pros1	0.018979	-1.39615	23.1598	Q08761		Vitamin K-dependent protein S
Rpf2	0.0261537	0.740851	65.2303	Q9JJ80		Ribosome production factor 2 homolog
Acaa1a	0.0418017	-0.522571	124.971	Q921H8		3-ketoacyl-CoA thiolase A, peroxisomal
Glrx	0.0444815	-0.584564	73.2284	Q9QUH0		Glutaredoxin-1
Nono	0.0444815	0.379385	371.755	Q99K48		Non-POU domain-containing octamer-binding protein
Upf3b	0.0444815	0.717325	57.7247	Q9CS15		Smg4_UPF3 domain-containing protein
1- Black cells indicate genes encoding proteins with a strong support of mitochondrial localization (annotated in MitoCarta2.0 database).

### Sheet: day 12 pD
Differentially expressed genes in differentiating Cstb-/- NPCs at day 12 pD
Gene symbol	Adj. pval	log2 fold change	Base mean	UniProt ID	Mitocarta1	Protein name
Cstb	2.04241e-81	-4.77001	92.9891	Q62426		Cystatin B
Dpysl3	0.00320531	0.624665	180.593	Q62188		Dihydropyrimidinase-related protein 3
Gdap1	0.0262494	0.944594	16.674	O88741		Ganglioside-induced differentiation-associated protein 1
Tspan13	0.0262494	0.559752	111.579	Q9D8C2		Tetraspanin-13
Etv1	0.0262494	1.23601	46.0656	P41164		ETS translocation variant 1
Stmn1	0.0262494	0.420782	358.291	P54227		Stathmin
Snca	0.0262494	0.984012	21.2451	O55042		Alpha-synuclein
Necap1	0.0262494	0.731763	30.6641	Q9CR95		Adaptin ear-binding coat-associated protein 1
Rab3a	0.0262494	0.608227	126.253	P63011		Ras-related protein Rab-3A
Rgs7bp	0.0479677	0.75561	22.5863	Q8BQP9		Regulator of G-protein signaling 7-binding protein
Nefl	0.0479677	1.03397	19.992	P08551		Neurofilament light polypeptide
Ddx25	0.0479677	0.740308	29.28	Q9QY15		ATP-dependent RNA helicase DDX25
1- Black cells indicate genes encoding proteins with a strong support of mitochondrial localization (annotated in MitoCarta2.0 database).
